# Generating minimum set of gRNA to cover multiple targets in multiple genomes with MINORg

**DOI:** 10.1101/2022.03.10.481891

**Authors:** Rachelle R.Q. Lee, Wei Yuan Cher, Eunyoung Chae

## Abstract

MINORg is an offline gRNA design tool that generates the smallest possible combination of gRNA capable of covering all desired targets in multiple non-reference genomes. As interest in pangenomic research grows, so does the workload required for large screens in multiple individuals. MINORg aims to lessen this workload by capitalising on sequence homology to favour multi-target gRNA while simultaneously screening multiple genetic backgrounds in order to generate reusable gRNA panels. We demonstrated the practical application of MINORg by knocking out a 11 homologous genes tandemly arrayed in a multigene cluster in two *Arabidopsis thaliana* lineages using three gRNA output by MINORg. Source code is freely available at https://github.com/rlrq/MINORg.

---

In functional genomics, gene function is frequently investigated using knockdown or knockout techniques and observing any changes to phenotype. The *clustered regularly interspaced short palindromic repeats-Cas* (CRISPR-Cas) system (Barrangou et al., 2007; Sapranauskas et al., 2011) has come to dominate the field of gene editing. Unlike older gene-editing tools such as zinc-finger nucleases (ZFN) (Bibikova et al., 2002) and transcription activator-like effector nucleases (TALEN) (Fujikawa et al., 2006) that recognise DNA motifs through their protein structures, CRISPR-Cas systems owe their specificity to a short guide RNA (gRNA) sequence that complementary base pairs with a target sequence. Consequently, the CRISPR-Cas system easily lends itself to multiplexing as only the gRNA has to be tailored for each target (Cong et al., 2013).

A pangenome is the genomic totality of a taxon, comprising the core genome shared by all individuals in a given taxon and dispensable genes which are found in only a subset of individuals (Medini et al., 2020). Falling costs and increasing availability of whole-genome sequencing have made the study of pangenomes more attractive and widespread (Jayakodi et al., 2021; Miga and Wang, 2021; Tranchant-Dubreuil et al., 2019; Anani et al., 2020). Thus, it is now possible to investigate the function of genes across various genetic backgrounds rather than a single reference genome. However, intraspecific variation in target and background sequences may alter the ability of a single gRNA to direct a CRISPR-Cas construct to a desired genomic destination as well as the likelihood of off-target effects in non-reference individuals.

Existing gRNA design tools rarely account for intraspecific variation in non-reference genomes, and, where they do, off-target effects are usually only checked against a single genetic background (sometimes together with a reference genome). Furthermore, the experimental burden of designing and cloning separately designed gRNA for multiple genes in multiple genomes may render large pangenomic screens tedious, which highlights the need for gRNA design tools to be able to generate a minimum gRNA set capable of covering all desired targets in the pan-genome era. Recent tools such as MultiTargeter (Prykhozhij et al., 2015), which designs minimum gRNA for multiple targets, Guide-Maker (Poudel et al., 2021), which designs gRNA in non-reference genomes, and CRISPR-Local (Sun et al., 2019), which designs minimum gRNA for multiple targets in non-reference genomes on a pergenome basis, address some but not all of these considerations.

Therefore, we have created MINORg to take into account all of these limitations simultaneously and output minimum gRNA sets that cover all desired targets in all desired backgrounds. Additionally, MINORg also allows users to infer homologues in unannotated non-reference genomes and define them as targets, as well as design gRNA in user-specified protein domains or gene features (such as the 5’ untranslated region (UTR)).
