## Supplementary Tables for "Generating minimum set of gRNA to cover multiple targets in multiple genomes with MINORg"

### Sheet: S1_TN3
gRNA id	gRNA sequence	target id	target sense	gRNA strand	start	end	set
gRNA_007	GGTTCAAAACTTGTGAAAGA	10015.tig00000115|1|2914-3542|10015	antisense	+	378	397	1
gRNA_007	GGTTCAAAACTTGTGAAAGA	108.tig00000101|1|4099-4728|108	sense	-	234	253	1
gRNA_007	GGTTCAAAACTTGTGAAAGA	5784.tig00000115|1|3160-3791|5784	sense	-	233	252	1
gRNA_007	GGTTCAAAACTTGTGAAAGA	5993.tig00000138|1|4179-4807|5993	sense	-	233	252	1
gRNA_007	GGTTCAAAACTTGTGAAAGA	6924.tig00000098|1|3220-3849|6924	sense	-	234	253	1
gRNA_007	GGTTCAAAACTTGTGAAAGA	6974.tig00000116|1|2802-3431|6974	antisense	+	378	397	1
gRNA_007	GGTTCAAAACTTGTGAAAGA	6981.tig00000135|1|4110-4738|6981	sense	-	233	252	1
gRNA_007	GGTTCAAAACTTGTGAAAGA	7058.tig00000168|1|1346-1977|7058	antisense	+	381	400	1
gRNA_007	GGTTCAAAACTTGTGAAAGA	7213.tig00000111|1|3775-4406|7213	sense	-	233	252	1
gRNA_007	GGTTCAAAACTTGTGAAAGA	9100.tig00000133|1|2194-2825|9100	antisense	+	381	400	1
gRNA_007	GGTTCAAAACTTGTGAAAGA	9134.tig00000099|1|2828-3457|9134	antisense	+	378	397	1
gRNA_007	GGTTCAAAACTTGTGAAAGA	9518.tig00000141|1|1678-2309|9518	antisense	+	381	400	1
gRNA_007	GGTTCAAAACTTGTGAAAGA	9533.tig00000108|1|4345-4976|9533	sense	-	233	252	1
gRNA_007	GGTTCAAAACTTGTGAAAGA	9542.tig00000101|1|6999-7630|9542	sense	-	233	252	1
gRNA_007	GGTTCAAAACTTGTGAAAGA	9543.tig00000133|1|3019-3650|9543	antisense	+	381	400	1
gRNA_007	GGTTCAAAACTTGTGAAAGA	9545.tig00000122|1|2230-2861|9545	sense	-	233	252	1
gRNA_007	GGTTCAAAACTTGTGAAAGA	9550.tig00000126|1|2699-3330|9550	antisense	+	381	400	1
gRNA_007	GGTTCAAAACTTGTGAAAGA	9554.tig00000127|1|2527-3158|9554	sense	-	233	252	1
gRNA_007	GGTTCAAAACTTGTGAAAGA	9557.tig00000136|1|3690-4321|9557	sense	-	233	252	1
gRNA_007	GGTTCAAAACTTGTGAAAGA	9583.tig00000069|1|2998-3627|9583	antisense	+	378	397	1
gRNA_007	GGTTCAAAACTTGTGAAAGA	9597.tig00000169|1|2116-2747|9597	sense	-	233	252	1
gRNA_007	GGTTCAAAACTTGTGAAAGA	9610.tig00000135|1|4543-5174|9610	sense	-	233	252	1
gRNA_007	GGTTCAAAACTTGTGAAAGA	9654.tig00000132|1|3716-4347|9654	sense	-	233	252	1
gRNA_007	GGTTCAAAACTTGTGAAAGA	9669.tig00000142|1|3501-4132|9669	antisense	+	381	400	1
gRNA_007	GGTTCAAAACTTGTGAAAGA	9721.tig00000131|1|2595-3223|9721	antisense	+	378	397	1
gRNA_007	GGTTCAAAACTTGTGAAAGA	9764.tig00000096|1|5045-5676|9764	sense	-	233	252	1
gRNA_007	GGTTCAAAACTTGTGAAAGA	9784.tig00000118|1|3705-4334|9784	antisense	+	378	397	1
gRNA_007	GGTTCAAAACTTGTGAAAGA	9792.tig00000144|1|3592-4220|9792	sense	-	233	252	1
gRNA_007	GGTTCAAAACTTGTGAAAGA	9837.tig00000118|1|3168-3796|9837	antisense	+	378	397	1
gRNA_007	GGTTCAAAACTTGTGAAAGA	9871.tig00000141|1|2945-3576|9871	antisense	+	381	400	1
gRNA_007	GGTTCAAAACTTGTGAAAGA	9887.tig00000101|1|2404-3032|9887	antisense	+	378	397	1
gRNA_007	GGTTCAAAACTTGTGAAAGA	9947.tig00000124|1|3502-4130|9947	sense	-	233	252	1
gRNA_009	GCTAATAAGGTTTTCCATAA	10015.tig00000115|1|2914-3542|10015	antisense	+	457	476	1
gRNA_009	GCTAATAAGGTTTTCCATAA	108.tig00000101|1|4099-4728|108	sense	-	155	174	1
gRNA_009	GCTAATAAGGTTTTCCATAA	1925.tig00000139|1|4169-4801|1925	antisense	+	460	479	1
gRNA_009	GCTAATAAGGTTTTCCATAA	5784.tig00000115|1|3160-3791|5784	sense	-	154	173	1
gRNA_009	GCTAATAAGGTTTTCCATAA	5993.tig00000138|1|4179-4807|5993	sense	-	154	173	1
gRNA_009	GCTAATAAGGTTTTCCATAA	6899.tig00000130|1|2850-3482|6899	antisense	+	460	479	1
gRNA_009	GCTAATAAGGTTTTCCATAA	6906.tig00000069|1|4057-4689|6906	sense	-	155	174	1
gRNA_009	GCTAATAAGGTTTTCCATAA	6909.tig00000118|1|3671-4303|6909	antisense	+	460	479	1
gRNA_009	GCTAATAAGGTTTTCCATAA	6911.tig00000126|1|1872-2504|6911	antisense	+	460	479	1
gRNA_009	GCTAATAAGGTTTTCCATAA	6924.tig00000098|1|3220-3849|6924	sense	-	155	174	1
gRNA_009	GCTAATAAGGTTTTCCATAA	6981.tig00000135|1|4110-4738|6981	sense	-	154	173	1
gRNA_009	GCTAATAAGGTTTTCCATAA	7058.tig00000168|1|1346-1977|7058	antisense	+	460	479	1
gRNA_009	GCTAATAAGGTTTTCCATAA	7213.tig00000111|1|3775-4406|7213	sense	-	154	173	1
gRNA_009	GCTAATAAGGTTTTCCATAA	7328.tig00000137|1|3660-4288|7328	sense	-	154	173	1
gRNA_009	GCTAATAAGGTTTTCCATAA	7413.tig00000096|1|3642-4274|7413	antisense	+	460	479	1
gRNA_009	GCTAATAAGGTTTTCCATAA	7415.tig00000126|1|1716-2348|7415	antisense	+	460	479	1
gRNA_009	GCTAATAAGGTTTTCCATAA	7416.tig00000133|1|2212-2844|7416	antisense	+	460	479	1
gRNA_009	GCTAATAAGGTTTTCCATAA	9100.tig00000133|1|2194-2825|9100	antisense	+	460	479	1
gRNA_009	GCTAATAAGGTTTTCCATAA	9134.tig00000099|1|2828-3457|9134	antisense	+	457	476	1
gRNA_009	GCTAATAAGGTTTTCCATAA	9332.tig00000157|1|2229-2857|9332	sense	-	154	173	1
gRNA_009	GCTAATAAGGTTTTCCATAA	9533.tig00000108|1|4345-4976|9533	sense	-	154	173	1
gRNA_009	GCTAATAAGGTTTTCCATAA	9537.tig00000136|1|4695-5323|9537	sense	-	154	173	1
gRNA_009	GCTAATAAGGTTTTCCATAA	9542.tig00000101|1|6999-7630|9542	sense	-	154	173	1
gRNA_009	GCTAATAAGGTTTTCCATAA	9543.tig00000133|1|3019-3650|9543	antisense	+	460	479	1
gRNA_009	GCTAATAAGGTTTTCCATAA	9545.tig00000122|1|2230-2861|9545	sense	-	154	173	1
gRNA_009	GCTAATAAGGTTTTCCATAA	9550.tig00000126|1|2699-3330|9550	antisense	+	460	479	1
gRNA_009	GCTAATAAGGTTTTCCATAA	9554.tig00000127|1|2527-3158|9554	sense	-	154	173	1
gRNA_009	GCTAATAAGGTTTTCCATAA	9557.tig00000136|1|3690-4321|9557	sense	-	154	173	1
gRNA_009	GCTAATAAGGTTTTCCATAA	9580.tig00000125|1|2564-3192|9580	antisense	+	457	476	1
gRNA_009	GCTAATAAGGTTTTCCATAA	9583.tig00000069|1|2998-3627|9583	antisense	+	457	476	1
gRNA_009	GCTAATAAGGTTTTCCATAA	9597.tig00000169|1|2116-2747|9597	sense	-	154	173	1
gRNA_009	GCTAATAAGGTTTTCCATAA	9600.tig00000080|1|3202-3834|9600	antisense	+	460	479	1
gRNA_009	GCTAATAAGGTTTTCCATAA	9610.tig00000135|1|4543-5174|9610	sense	-	154	173	1
gRNA_009	GCTAATAAGGTTTTCCATAA	9654.tig00000132|1|3716-4347|9654	sense	-	154	173	1
gRNA_009	GCTAATAAGGTTTTCCATAA	9655.tig00000122|1|3957-4589|9655	sense	-	155	174	1
gRNA_009	GCTAATAAGGTTTTCCATAA	9669.tig00000142|1|3501-4132|9669	antisense	+	460	479	1
gRNA_009	GCTAATAAGGTTTTCCATAA	9721.tig00000131|1|2595-3223|9721	antisense	+	457	476	1
gRNA_009	GCTAATAAGGTTTTCCATAA	9762.tig00000134|1|2729-3361|9762	antisense	+	460	479	1
gRNA_009	GCTAATAAGGTTTTCCATAA	9764.tig00000096|1|5045-5676|9764	sense	-	154	173	1
gRNA_009	GCTAATAAGGTTTTCCATAA	9784.tig00000118|1|3705-4334|9784	antisense	+	457	476	1
gRNA_009	GCTAATAAGGTTTTCCATAA	9792.tig00000144|1|3592-4220|9792	sense	-	154	173	1
gRNA_009	GCTAATAAGGTTTTCCATAA	9837.tig00000118|1|3168-3796|9837	antisense	+	457	476	1
gRNA_009	GCTAATAAGGTTTTCCATAA	9869.tig00000126|1|1955-2587|9869	antisense	+	460	479	1
gRNA_009	GCTAATAAGGTTTTCCATAA	9871.tig00000141|1|2945-3576|9871	antisense	+	460	479	1
gRNA_009	GCTAATAAGGTTTTCCATAA	9879.tig00000089|1|3680-4312|9879	antisense	+	460	479	1
gRNA_009	GCTAATAAGGTTTTCCATAA	9887.tig00000101|1|2404-3032|9887	antisense	+	457	476	1
gRNA_009	GCTAATAAGGTTTTCCATAA	9928.tig00000135|1|2626-3254|9928	antisense	+	457	476	1
gRNA_009	GCTAATAAGGTTTTCCATAA	9944.tig00000152|1|2686-3318|9944	antisense	+	460	479	1
gRNA_009	GCTAATAAGGTTTTCCATAA	9947.tig00000124|1|3502-4130|9947	sense	-	154	173	1
gRNA_017	CAAGAGCAGCTTCTTTCACA	10015.tig00000115|1|2914-3542|10015	antisense	-	389	408	2
gRNA_017	CAAGAGCAGCTTCTTTCACA	108.tig00000101|1|4099-4728|108	sense	+	223	242	2
gRNA_017	CAAGAGCAGCTTCTTTCACA	5784.tig00000115|1|3160-3791|5784	sense	+	222	241	2
gRNA_017	CAAGAGCAGCTTCTTTCACA	5993.tig00000138|1|4179-4807|5993	sense	+	222	241	2
gRNA_017	CAAGAGCAGCTTCTTTCACA	6906.tig00000069|1|4057-4689|6906	sense	+	223	242	2
gRNA_017	CAAGAGCAGCTTCTTTCACA	6911.tig00000126|1|1872-2504|6911	antisense	-	392	411	2
gRNA_017	CAAGAGCAGCTTCTTTCACA	6924.tig00000098|1|3220-3849|6924	sense	+	223	242	2
gRNA_017	CAAGAGCAGCTTCTTTCACA	6974.tig00000116|1|2802-3431|6974	antisense	-	389	408	2
gRNA_017	CAAGAGCAGCTTCTTTCACA	6981.tig00000135|1|4110-4738|6981	sense	+	222	241	2
gRNA_017	CAAGAGCAGCTTCTTTCACA	7058.tig00000168|1|1346-1977|7058	antisense	-	392	411	2
gRNA_017	CAAGAGCAGCTTCTTTCACA	7213.tig00000111|1|3775-4406|7213	sense	+	222	241	2
gRNA_017	CAAGAGCAGCTTCTTTCACA	9100.tig00000133|1|2194-2825|9100	antisense	-	392	411	2
gRNA_017	CAAGAGCAGCTTCTTTCACA	9134.tig00000099|1|2828-3457|9134	antisense	-	389	408	2
gRNA_017	CAAGAGCAGCTTCTTTCACA	9518.tig00000141|1|1678-2309|9518	antisense	-	392	411	2
gRNA_017	CAAGAGCAGCTTCTTTCACA	9533.tig00000108|1|4345-4976|9533	sense	+	222	241	2
gRNA_017	CAAGAGCAGCTTCTTTCACA	9542.tig00000101|1|6999-7630|9542	sense	+	222	241	2
gRNA_017	CAAGAGCAGCTTCTTTCACA	9543.tig00000133|1|3019-3650|9543	antisense	-	392	411	2
gRNA_017	CAAGAGCAGCTTCTTTCACA	9545.tig00000122|1|2230-2861|9545	sense	+	222	241	2
gRNA_017	CAAGAGCAGCTTCTTTCACA	9550.tig00000126|1|2699-3330|9550	antisense	-	392	411	2
gRNA_017	CAAGAGCAGCTTCTTTCACA	9554.tig00000127|1|2527-3158|9554	sense	+	222	241	2
gRNA_017	CAAGAGCAGCTTCTTTCACA	9557.tig00000136|1|3690-4321|9557	sense	+	222	241	2
gRNA_017	CAAGAGCAGCTTCTTTCACA	9583.tig00000069|1|2998-3627|9583	antisense	-	389	408	2
gRNA_017	CAAGAGCAGCTTCTTTCACA	9597.tig00000169|1|2116-2747|9597	sense	+	222	241	2
gRNA_017	CAAGAGCAGCTTCTTTCACA	9600.tig00000080|1|3202-3834|9600	antisense	-	392	411	2
gRNA_017	CAAGAGCAGCTTCTTTCACA	9610.tig00000135|1|4543-5174|9610	sense	+	222	241	2
gRNA_017	CAAGAGCAGCTTCTTTCACA	9654.tig00000132|1|3716-4347|9654	sense	+	222	241	2
gRNA_017	CAAGAGCAGCTTCTTTCACA	9669.tig00000142|1|3501-4132|9669	antisense	-	392	411	2
gRNA_017	CAAGAGCAGCTTCTTTCACA	9721.tig00000131|1|2595-3223|9721	antisense	-	389	408	2
gRNA_017	CAAGAGCAGCTTCTTTCACA	9762.tig00000134|1|2729-3361|9762	antisense	-	392	411	2
gRNA_017	CAAGAGCAGCTTCTTTCACA	9764.tig00000096|1|5045-5676|9764	sense	+	222	241	2
gRNA_017	CAAGAGCAGCTTCTTTCACA	9784.tig00000118|1|3705-4334|9784	antisense	-	389	408	2
gRNA_017	CAAGAGCAGCTTCTTTCACA	9792.tig00000144|1|3592-4220|9792	sense	+	222	241	2
gRNA_017	CAAGAGCAGCTTCTTTCACA	9837.tig00000118|1|3168-3796|9837	antisense	-	389	408	2
gRNA_017	CAAGAGCAGCTTCTTTCACA	9869.tig00000126|1|1955-2587|9869	antisense	-	392	411	2
gRNA_017	CAAGAGCAGCTTCTTTCACA	9871.tig00000141|1|2945-3576|9871	antisense	-	392	411	2
gRNA_017	CAAGAGCAGCTTCTTTCACA	9879.tig00000089|1|3680-4312|9879	antisense	-	392	411	2
gRNA_017	CAAGAGCAGCTTCTTTCACA	9887.tig00000101|1|2404-3032|9887	antisense	-	389	408	2
gRNA_017	CAAGAGCAGCTTCTTTCACA	9944.tig00000152|1|2686-3318|9944	antisense	-	392	411	2
gRNA_017	CAAGAGCAGCTTCTTTCACA	9947.tig00000124|1|3502-4130|9947	sense	+	222	241	2
gRNA_053	TTGTATCGCACCTAAATGGC	1925.tig00000139|1|4169-4801|1925	antisense	+	343	362	2
gRNA_053	TTGTATCGCACCTAAATGGC	5993.tig00000138|1|4179-4807|5993	sense	-	271	290	2
gRNA_053	TTGTATCGCACCTAAATGGC	6899.tig00000130|1|2850-3482|6899	antisense	+	343	362	2
gRNA_053	TTGTATCGCACCTAAATGGC	6906.tig00000069|1|4057-4689|6906	sense	-	272	291	2
gRNA_053	TTGTATCGCACCTAAATGGC	6909.tig00000118|1|3671-4303|6909	antisense	+	343	362	2
gRNA_053	TTGTATCGCACCTAAATGGC	6911.tig00000126|1|1872-2504|6911	antisense	+	343	362	2
gRNA_053	TTGTATCGCACCTAAATGGC	6981.tig00000135|1|4110-4738|6981	sense	-	271	290	2
gRNA_053	TTGTATCGCACCTAAATGGC	7328.tig00000137|1|3660-4288|7328	sense	-	271	290	2
gRNA_053	TTGTATCGCACCTAAATGGC	7413.tig00000096|1|3642-4274|7413	antisense	+	343	362	2
gRNA_053	TTGTATCGCACCTAAATGGC	7415.tig00000126|1|1716-2348|7415	antisense	+	343	362	2
gRNA_053	TTGTATCGCACCTAAATGGC	7416.tig00000133|1|2212-2844|7416	antisense	+	343	362	2
gRNA_053	TTGTATCGCACCTAAATGGC	9332.tig00000157|1|2229-2857|9332	sense	-	271	290	2
gRNA_053	TTGTATCGCACCTAAATGGC	9537.tig00000136|1|4695-5323|9537	sense	-	271	290	2
gRNA_053	TTGTATCGCACCTAAATGGC	9542.tig00000101|1|6999-7630|9542	sense	-	271	290	2
gRNA_053	TTGTATCGCACCTAAATGGC	9580.tig00000125|1|2564-3192|9580	antisense	+	340	359	2
gRNA_053	TTGTATCGCACCTAAATGGC	9600.tig00000080|1|3202-3834|9600	antisense	+	343	362	2
gRNA_053	TTGTATCGCACCTAAATGGC	9655.tig00000122|1|3957-4589|9655	sense	-	272	291	2
gRNA_053	TTGTATCGCACCTAAATGGC	9721.tig00000131|1|2595-3223|9721	antisense	+	340	359	2
gRNA_053	TTGTATCGCACCTAAATGGC	9762.tig00000134|1|2729-3361|9762	antisense	+	343	362	2
gRNA_053	TTGTATCGCACCTAAATGGC	9792.tig00000144|1|3592-4220|9792	sense	-	271	290	2
gRNA_053	TTGTATCGCACCTAAATGGC	9928.tig00000135|1|2626-3254|9928	antisense	+	340	359	2
gRNA_012	ACGAAAATTGAGTCTTTGCT	108.tig00000101|1|4099-4728|108	sense	+	16	35	3
gRNA_012	ACGAAAATTGAGTCTTTGCT	1925.tig00000139|1|4169-4801|1925	antisense	-	599	618	3
gRNA_012	ACGAAAATTGAGTCTTTGCT	6899.tig00000130|1|2850-3482|6899	antisense	-	599	618	3
gRNA_012	ACGAAAATTGAGTCTTTGCT	6906.tig00000069|1|4057-4689|6906	sense	+	16	35	3
gRNA_012	ACGAAAATTGAGTCTTTGCT	6909.tig00000118|1|3671-4303|6909	antisense	-	599	618	3
gRNA_012	ACGAAAATTGAGTCTTTGCT	6911.tig00000126|1|1872-2504|6911	antisense	-	599	618	3
gRNA_012	ACGAAAATTGAGTCTTTGCT	6924.tig00000098|1|3220-3849|6924	sense	+	16	35	3
gRNA_012	ACGAAAATTGAGTCTTTGCT	6974.tig00000116|1|2802-3431|6974	antisense	-	596	615	3
gRNA_012	ACGAAAATTGAGTCTTTGCT	7413.tig00000096|1|3642-4274|7413	antisense	-	599	618	3
gRNA_012	ACGAAAATTGAGTCTTTGCT	7415.tig00000126|1|1716-2348|7415	antisense	-	599	618	3
gRNA_012	ACGAAAATTGAGTCTTTGCT	7416.tig00000133|1|2212-2844|7416	antisense	-	599	618	3
gRNA_012	ACGAAAATTGAGTCTTTGCT	9134.tig00000099|1|2828-3457|9134	antisense	-	596	615	3
gRNA_012	ACGAAAATTGAGTCTTTGCT	9583.tig00000069|1|2998-3627|9583	antisense	-	596	615	3
gRNA_012	ACGAAAATTGAGTCTTTGCT	9600.tig00000080|1|3202-3834|9600	antisense	-	599	618	3
gRNA_012	ACGAAAATTGAGTCTTTGCT	9655.tig00000122|1|3957-4589|9655	sense	+	16	35	3
gRNA_012	ACGAAAATTGAGTCTTTGCT	9784.tig00000118|1|3705-4334|9784	antisense	-	596	615	3
gRNA_012	ACGAAAATTGAGTCTTTGCT	9869.tig00000126|1|1955-2587|9869	antisense	-	599	618	3
gRNA_012	ACGAAAATTGAGTCTTTGCT	9879.tig00000089|1|3680-4312|9879	antisense	-	599	618	3
gRNA_012	ACGAAAATTGAGTCTTTGCT	9944.tig00000152|1|2686-3318|9944	antisense	-	599	618	3
gRNA_016	TGGAAAACCTTATTAGCGAA	10015.tig00000115|1|2914-3542|10015	antisense	-	454	473	3
gRNA_016	TGGAAAACCTTATTAGCGAA	108.tig00000101|1|4099-4728|108	sense	+	158	177	3
gRNA_016	TGGAAAACCTTATTAGCGAA	5784.tig00000115|1|3160-3791|5784	sense	+	157	176	3
gRNA_016	TGGAAAACCTTATTAGCGAA	5993.tig00000138|1|4179-4807|5993	sense	+	157	176	3
gRNA_016	TGGAAAACCTTATTAGCGAA	6924.tig00000098|1|3220-3849|6924	sense	+	158	177	3
gRNA_016	TGGAAAACCTTATTAGCGAA	6981.tig00000135|1|4110-4738|6981	sense	+	157	176	3
gRNA_016	TGGAAAACCTTATTAGCGAA	7058.tig00000168|1|1346-1977|7058	antisense	-	457	476	3
gRNA_016	TGGAAAACCTTATTAGCGAA	7213.tig00000111|1|3775-4406|7213	sense	+	157	176	3
gRNA_016	TGGAAAACCTTATTAGCGAA	7328.tig00000137|1|3660-4288|7328	sense	+	157	176	3
gRNA_016	TGGAAAACCTTATTAGCGAA	9100.tig00000133|1|2194-2825|9100	antisense	-	457	476	3
gRNA_016	TGGAAAACCTTATTAGCGAA	9134.tig00000099|1|2828-3457|9134	antisense	-	454	473	3
gRNA_016	TGGAAAACCTTATTAGCGAA	9332.tig00000157|1|2229-2857|9332	sense	+	157	176	3
gRNA_016	TGGAAAACCTTATTAGCGAA	9533.tig00000108|1|4345-4976|9533	sense	+	157	176	3
gRNA_016	TGGAAAACCTTATTAGCGAA	9537.tig00000136|1|4695-5323|9537	sense	+	157	176	3
gRNA_016	TGGAAAACCTTATTAGCGAA	9542.tig00000101|1|6999-7630|9542	sense	+	157	176	3
gRNA_016	TGGAAAACCTTATTAGCGAA	9543.tig00000133|1|3019-3650|9543	antisense	-	457	476	3
gRNA_016	TGGAAAACCTTATTAGCGAA	9545.tig00000122|1|2230-2861|9545	sense	+	157	176	3
gRNA_016	TGGAAAACCTTATTAGCGAA	9550.tig00000126|1|2699-3330|9550	antisense	-	457	476	3
gRNA_016	TGGAAAACCTTATTAGCGAA	9554.tig00000127|1|2527-3158|9554	sense	+	157	176	3
gRNA_016	TGGAAAACCTTATTAGCGAA	9557.tig00000136|1|3690-4321|9557	sense	+	157	176	3
gRNA_016	TGGAAAACCTTATTAGCGAA	9580.tig00000125|1|2564-3192|9580	antisense	-	454	473	3
gRNA_016	TGGAAAACCTTATTAGCGAA	9583.tig00000069|1|2998-3627|9583	antisense	-	454	473	3
gRNA_016	TGGAAAACCTTATTAGCGAA	9597.tig00000169|1|2116-2747|9597	sense	+	157	176	3
gRNA_016	TGGAAAACCTTATTAGCGAA	9610.tig00000135|1|4543-5174|9610	sense	+	157	176	3
gRNA_016	TGGAAAACCTTATTAGCGAA	9654.tig00000132|1|3716-4347|9654	sense	+	157	176	3
gRNA_016	TGGAAAACCTTATTAGCGAA	9669.tig00000142|1|3501-4132|9669	antisense	-	457	476	3
gRNA_016	TGGAAAACCTTATTAGCGAA	9721.tig00000131|1|2595-3223|9721	antisense	-	454	473	3
gRNA_016	TGGAAAACCTTATTAGCGAA	9762.tig00000134|1|2729-3361|9762	antisense	-	457	476	3
gRNA_016	TGGAAAACCTTATTAGCGAA	9764.tig00000096|1|5045-5676|9764	sense	+	157	176	3
gRNA_016	TGGAAAACCTTATTAGCGAA	9784.tig00000118|1|3705-4334|9784	antisense	-	454	473	3
gRNA_016	TGGAAAACCTTATTAGCGAA	9792.tig00000144|1|3592-4220|9792	sense	+	157	176	3
gRNA_016	TGGAAAACCTTATTAGCGAA	9837.tig00000118|1|3168-3796|9837	antisense	-	454	473	3
gRNA_016	TGGAAAACCTTATTAGCGAA	9871.tig00000141|1|2945-3576|9871	antisense	-	457	476	3
gRNA_016	TGGAAAACCTTATTAGCGAA	9887.tig00000101|1|2404-3032|9887	antisense	-	454	473	3
gRNA_016	TGGAAAACCTTATTAGCGAA	9928.tig00000135|1|2626-3254|9928	antisense	-	454	473	3
gRNA_016	TGGAAAACCTTATTAGCGAA	9947.tig00000124|1|3502-4130|9947	sense	+	157	176	3
gRNA_109	GCTAGTAAGGTTTTCCATAA	9518.tig00000141|1|1678-2309|9518	antisense	+	460	479	3
gRNA_002	CAACCATTTCACACTCATGA	10015.tig00000115|1|2914-3542|10015	antisense	+	66	85	4
gRNA_002	CAACCATTTCACACTCATGA	108.tig00000101|1|4099-4728|108	sense	-	546	565	4
gRNA_002	CAACCATTTCACACTCATGA	5784.tig00000115|1|3160-3791|5784	sense	-	548	567	4
gRNA_002	CAACCATTTCACACTCATGA	5993.tig00000138|1|4179-4807|5993	sense	-	545	564	4
gRNA_002	CAACCATTTCACACTCATGA	6924.tig00000098|1|3220-3849|6924	sense	-	546	565	4
gRNA_002	CAACCATTTCACACTCATGA	6974.tig00000116|1|2802-3431|6974	antisense	+	66	85	4
gRNA_002	CAACCATTTCACACTCATGA	6981.tig00000135|1|4110-4738|6981	sense	-	545	564	4
gRNA_002	CAACCATTTCACACTCATGA	7058.tig00000168|1|1346-1977|7058	antisense	+	66	85	4
gRNA_002	CAACCATTTCACACTCATGA	7213.tig00000111|1|3775-4406|7213	sense	-	548	567	4
gRNA_002	CAACCATTTCACACTCATGA	7328.tig00000137|1|3660-4288|7328	sense	-	545	564	4
gRNA_002	CAACCATTTCACACTCATGA	9100.tig00000133|1|2194-2825|9100	antisense	+	66	85	4
gRNA_002	CAACCATTTCACACTCATGA	9134.tig00000099|1|2828-3457|9134	antisense	+	66	85	4
gRNA_002	CAACCATTTCACACTCATGA	9332.tig00000157|1|2229-2857|9332	sense	-	545	564	4
gRNA_002	CAACCATTTCACACTCATGA	9518.tig00000141|1|1678-2309|9518	antisense	+	66	85	4
gRNA_002	CAACCATTTCACACTCATGA	9533.tig00000108|1|4345-4976|9533	sense	-	548	567	4
gRNA_002	CAACCATTTCACACTCATGA	9537.tig00000136|1|4695-5323|9537	sense	-	545	564	4
gRNA_002	CAACCATTTCACACTCATGA	9542.tig00000101|1|6999-7630|9542	sense	-	548	567	4
gRNA_002	CAACCATTTCACACTCATGA	9543.tig00000133|1|3019-3650|9543	antisense	+	66	85	4
gRNA_002	CAACCATTTCACACTCATGA	9545.tig00000122|1|2230-2861|9545	sense	-	548	567	4
gRNA_002	CAACCATTTCACACTCATGA	9550.tig00000126|1|2699-3330|9550	antisense	+	66	85	4
gRNA_002	CAACCATTTCACACTCATGA	9557.tig00000136|1|3690-4321|9557	sense	-	548	567	4
gRNA_002	CAACCATTTCACACTCATGA	9580.tig00000125|1|2564-3192|9580	antisense	+	66	85	4
gRNA_002	CAACCATTTCACACTCATGA	9583.tig00000069|1|2998-3627|9583	antisense	+	66	85	4
gRNA_002	CAACCATTTCACACTCATGA	9597.tig00000169|1|2116-2747|9597	sense	-	548	567	4
gRNA_002	CAACCATTTCACACTCATGA	9610.tig00000135|1|4543-5174|9610	sense	-	548	567	4
gRNA_002	CAACCATTTCACACTCATGA	9654.tig00000132|1|3716-4347|9654	sense	-	548	567	4
gRNA_002	CAACCATTTCACACTCATGA	9669.tig00000142|1|3501-4132|9669	antisense	+	66	85	4
gRNA_002	CAACCATTTCACACTCATGA	9721.tig00000131|1|2595-3223|9721	antisense	+	66	85	4
gRNA_002	CAACCATTTCACACTCATGA	9764.tig00000096|1|5045-5676|9764	sense	-	548	567	4
gRNA_002	CAACCATTTCACACTCATGA	9784.tig00000118|1|3705-4334|9784	antisense	+	66	85	4
gRNA_002	CAACCATTTCACACTCATGA	9792.tig00000144|1|3592-4220|9792	sense	-	545	564	4
gRNA_002	CAACCATTTCACACTCATGA	9837.tig00000118|1|3168-3796|9837	antisense	+	66	85	4
gRNA_002	CAACCATTTCACACTCATGA	9871.tig00000141|1|2945-3576|9871	antisense	+	66	85	4
gRNA_002	CAACCATTTCACACTCATGA	9887.tig00000101|1|2404-3032|9887	antisense	+	66	85	4
gRNA_002	CAACCATTTCACACTCATGA	9928.tig00000135|1|2626-3254|9928	antisense	+	66	85	4
gRNA_002	CAACCATTTCACACTCATGA	9947.tig00000124|1|3502-4130|9947	sense	-	545	564	4
gRNA_058	AACGAAAAGGACATTAGGAT	1925.tig00000139|1|4169-4801|1925	antisense	-	365	384	4
gRNA_058	AACGAAAAGGACATTAGGAT	6899.tig00000130|1|2850-3482|6899	antisense	-	365	384	4
gRNA_058	AACGAAAAGGACATTAGGAT	6906.tig00000069|1|4057-4689|6906	sense	+	250	269	4
gRNA_058	AACGAAAAGGACATTAGGAT	6909.tig00000118|1|3671-4303|6909	antisense	-	365	384	4
gRNA_058	AACGAAAAGGACATTAGGAT	6911.tig00000126|1|1872-2504|6911	antisense	-	365	384	4
gRNA_058	AACGAAAAGGACATTAGGAT	7413.tig00000096|1|3642-4274|7413	antisense	-	365	384	4
gRNA_058	AACGAAAAGGACATTAGGAT	7415.tig00000126|1|1716-2348|7415	antisense	-	365	384	4
gRNA_058	AACGAAAAGGACATTAGGAT	7416.tig00000133|1|2212-2844|7416	antisense	-	365	384	4
gRNA_058	AACGAAAAGGACATTAGGAT	9600.tig00000080|1|3202-3834|9600	antisense	-	365	384	4
gRNA_058	AACGAAAAGGACATTAGGAT	9655.tig00000122|1|3957-4589|9655	sense	+	250	269	4
gRNA_058	AACGAAAAGGACATTAGGAT	9762.tig00000134|1|2729-3361|9762	antisense	-	365	384	4
gRNA_058	AACGAAAAGGACATTAGGAT	9869.tig00000126|1|1955-2587|9869	antisense	-	365	384	4
gRNA_058	AACGAAAAGGACATTAGGAT	9879.tig00000089|1|3680-4312|9879	antisense	-	365	384	4
gRNA_058	AACGAAAAGGACATTAGGAT	9944.tig00000152|1|2686-3318|9944	antisense	-	365	384	4
gRNA_104	CCACTCATGAAGTTTCACAG	9554.tig00000127|1|2527-3158|9554	sense	-	538	557	4
gRNA_018	ACAAGTTTTGAACCTAAAGG	10015.tig00000115|1|2914-3542|10015	antisense	-	372	391	5
gRNA_018	ACAAGTTTTGAACCTAAAGG	108.tig00000101|1|4099-4728|108	sense	+	240	259	5
gRNA_018	ACAAGTTTTGAACCTAAAGG	5784.tig00000115|1|3160-3791|5784	sense	+	239	258	5
gRNA_018	ACAAGTTTTGAACCTAAAGG	5993.tig00000138|1|4179-4807|5993	sense	+	239	258	5
gRNA_018	ACAAGTTTTGAACCTAAAGG	6924.tig00000098|1|3220-3849|6924	sense	+	240	259	5
gRNA_018	ACAAGTTTTGAACCTAAAGG	6974.tig00000116|1|2802-3431|6974	antisense	-	372	391	5
gRNA_018	ACAAGTTTTGAACCTAAAGG	6981.tig00000135|1|4110-4738|6981	sense	+	239	258	5
gRNA_018	ACAAGTTTTGAACCTAAAGG	7058.tig00000168|1|1346-1977|7058	antisense	-	375	394	5
gRNA_018	ACAAGTTTTGAACCTAAAGG	7213.tig00000111|1|3775-4406|7213	sense	+	239	258	5
gRNA_018	ACAAGTTTTGAACCTAAAGG	9100.tig00000133|1|2194-2825|9100	antisense	-	375	394	5
gRNA_018	ACAAGTTTTGAACCTAAAGG	9134.tig00000099|1|2828-3457|9134	antisense	-	372	391	5
gRNA_018	ACAAGTTTTGAACCTAAAGG	9518.tig00000141|1|1678-2309|9518	antisense	-	375	394	5
gRNA_018	ACAAGTTTTGAACCTAAAGG	9533.tig00000108|1|4345-4976|9533	sense	+	239	258	5
gRNA_018	ACAAGTTTTGAACCTAAAGG	9542.tig00000101|1|6999-7630|9542	sense	+	239	258	5
gRNA_018	ACAAGTTTTGAACCTAAAGG	9543.tig00000133|1|3019-3650|9543	antisense	-	375	394	5
gRNA_018	ACAAGTTTTGAACCTAAAGG	9545.tig00000122|1|2230-2861|9545	sense	+	239	258	5
gRNA_018	ACAAGTTTTGAACCTAAAGG	9550.tig00000126|1|2699-3330|9550	antisense	-	375	394	5
gRNA_018	ACAAGTTTTGAACCTAAAGG	9554.tig00000127|1|2527-3158|9554	sense	+	239	258	5
gRNA_018	ACAAGTTTTGAACCTAAAGG	9557.tig00000136|1|3690-4321|9557	sense	+	239	258	5
gRNA_018	ACAAGTTTTGAACCTAAAGG	9583.tig00000069|1|2998-3627|9583	antisense	-	372	391	5
gRNA_018	ACAAGTTTTGAACCTAAAGG	9597.tig00000169|1|2116-2747|9597	sense	+	239	258	5
gRNA_018	ACAAGTTTTGAACCTAAAGG	9610.tig00000135|1|4543-5174|9610	sense	+	239	258	5
gRNA_018	ACAAGTTTTGAACCTAAAGG	9654.tig00000132|1|3716-4347|9654	sense	+	239	258	5
gRNA_018	ACAAGTTTTGAACCTAAAGG	9669.tig00000142|1|3501-4132|9669	antisense	-	375	394	5
gRNA_018	ACAAGTTTTGAACCTAAAGG	9721.tig00000131|1|2595-3223|9721	antisense	-	372	391	5
gRNA_018	ACAAGTTTTGAACCTAAAGG	9764.tig00000096|1|5045-5676|9764	sense	+	239	258	5
gRNA_018	ACAAGTTTTGAACCTAAAGG	9784.tig00000118|1|3705-4334|9784	antisense	-	372	391	5
gRNA_018	ACAAGTTTTGAACCTAAAGG	9792.tig00000144|1|3592-4220|9792	sense	+	239	258	5
gRNA_018	ACAAGTTTTGAACCTAAAGG	9837.tig00000118|1|3168-3796|9837	antisense	-	372	391	5
gRNA_018	ACAAGTTTTGAACCTAAAGG	9871.tig00000141|1|2945-3576|9871	antisense	-	375	394	5
gRNA_018	ACAAGTTTTGAACCTAAAGG	9887.tig00000101|1|2404-3032|9887	antisense	-	372	391	5
gRNA_018	ACAAGTTTTGAACCTAAAGG	9947.tig00000124|1|3502-4130|9947	sense	+	239	258	5
gRNA_059	GGTGCGATACAAGAAAGGCT	1925.tig00000139|1|4169-4801|1925	antisense	-	335	354	5
gRNA_059	GGTGCGATACAAGAAAGGCT	5993.tig00000138|1|4179-4807|5993	sense	+	279	298	5
gRNA_059	GGTGCGATACAAGAAAGGCT	6899.tig00000130|1|2850-3482|6899	antisense	-	335	354	5
gRNA_059	GGTGCGATACAAGAAAGGCT	6906.tig00000069|1|4057-4689|6906	sense	+	280	299	5
gRNA_059	GGTGCGATACAAGAAAGGCT	6909.tig00000118|1|3671-4303|6909	antisense	-	335	354	5
gRNA_059	GGTGCGATACAAGAAAGGCT	6911.tig00000126|1|1872-2504|6911	antisense	-	335	354	5
gRNA_059	GGTGCGATACAAGAAAGGCT	6981.tig00000135|1|4110-4738|6981	sense	+	279	298	5
gRNA_059	GGTGCGATACAAGAAAGGCT	7328.tig00000137|1|3660-4288|7328	sense	+	279	298	5
gRNA_059	GGTGCGATACAAGAAAGGCT	7413.tig00000096|1|3642-4274|7413	antisense	-	335	354	5
gRNA_059	GGTGCGATACAAGAAAGGCT	7415.tig00000126|1|1716-2348|7415	antisense	-	335	354	5
gRNA_059	GGTGCGATACAAGAAAGGCT	7416.tig00000133|1|2212-2844|7416	antisense	-	335	354	5
gRNA_059	GGTGCGATACAAGAAAGGCT	9332.tig00000157|1|2229-2857|9332	sense	+	279	298	5
gRNA_059	GGTGCGATACAAGAAAGGCT	9537.tig00000136|1|4695-5323|9537	sense	+	279	298	5
gRNA_059	GGTGCGATACAAGAAAGGCT	9542.tig00000101|1|6999-7630|9542	sense	+	279	298	5
gRNA_059	GGTGCGATACAAGAAAGGCT	9580.tig00000125|1|2564-3192|9580	antisense	-	332	351	5
gRNA_059	GGTGCGATACAAGAAAGGCT	9600.tig00000080|1|3202-3834|9600	antisense	-	335	354	5
gRNA_059	GGTGCGATACAAGAAAGGCT	9655.tig00000122|1|3957-4589|9655	sense	+	280	299	5
gRNA_059	GGTGCGATACAAGAAAGGCT	9721.tig00000131|1|2595-3223|9721	antisense	-	332	351	5
gRNA_059	GGTGCGATACAAGAAAGGCT	9762.tig00000134|1|2729-3361|9762	antisense	-	335	354	5
gRNA_059	GGTGCGATACAAGAAAGGCT	9792.tig00000144|1|3592-4220|9792	sense	+	279	298	5
gRNA_059	GGTGCGATACAAGAAAGGCT	9928.tig00000135|1|2626-3254|9928	antisense	-	332	351	5
gRNA_101	TTGTATTGCACCTAAATGGC	9869.tig00000126|1|1955-2587|9869	antisense	+	343	362	5
gRNA_101	TTGTATTGCACCTAAATGGC	9879.tig00000089|1|3680-4312|9879	antisense	+	343	362	5
gRNA_101	TTGTATTGCACCTAAATGGC	9944.tig00000152|1|2686-3318|9944	antisense	+	343	362	5

### Sheet: S2_ADR1
set	gRNA name	sequence
1	gRNA_004	TCGTTCATAGATCTTTTCGC
2	gRNA_005	AACACAGTCTACAGTTGCAA
3	gRNA_007	AGACGTTCAACCAACGATCA

### Sheet: S3_NRG1.1
set	gRNA name	sequence
1	gRNA_004	ATGAACGATTGGGCTAGTTT
2	gRNA_020	TAGGAATCAGTTGACGTTGT
3	gRNA_021	AGGAATCAGTTGACGTTGTT

### Sheet: S4_RPW8_HR4
gRNA_index	gRNA_seq	accession	gene	first_PCR_F	first_PCR_R	second_PCR_F	second_PCR_R
1023	AGTGGAAGGTTCACCATTA	TueWa1-2	RPW8.1a	gattgactctcgcttcttcgtc	gctgaaaataaaccaaaccacaaac	GAGTTGGAGCCCAAGCCATT	ACGAACCTGTACTTCCTGAGT
1023	AGTGGAAGGTTCACCATTA	TueWa1-2	RPW8.1a_1	gattgactctcgcttcttcgtc	gctgaaaataaaccaaaccacaaac	GAGTTGGAGCCCAAGCCATT	ACGAACCTGTACTTCCTGAGT
1023	AGTGGAAGGTTCACCATTA	TueWa1-2	RPW8.1b	cacggcaaaacaacaatacg	caatcattacgcggaagaaga	agcccaagtcatttacgaccgct	aggcgacccaaaaaccaataga
1033	AACGCTGTTTCTCTTGTTG	TueWa1-2	RPW8.3a	atcccaaaatggcgattctct	gcttcggttggttgagtcatgat	ACACCGTCTCGAAGCTACAATCGA	ACTAAGAAATCAGGCGACCTCA
1033	AACGCTGTTTCTCTTGTTG	TueWa1-2	RPW8.3c'	gcctccacacgctctttcgt	aagaaaaacagagaaggcggcc	ccttcacgaggccgtcaaa	aaacctgaacttcttgcgtacgtt
1033	AACGCTGTTTCTCTTGTTG	TueWa1-2	RPW8.2a	ccttcaagaggccgtcaaaagag	caaacttcggttgaggcatt	tcaagaggccgtcaaaagag	agcacaaacctgaacttcttgc
1033	AACGCTGTTTCTCTTGTTG	TueWa1-2	RPW8.3b	gattgactctcgcttcttcgtc	gctgaaaataaaccaaaccacaaac	ACTTGCTCTCGGTGTCCTTCAC	GCGTACGTTTCTGCGTCTCAGC
1034	AAGCGGTCGTAAATGACTT	TueWa1-2	HR4	tcctgcaacacgcaaagtaa	agacaccattagtacaaaccacaagtt	AGGTTACATCCTTGATCCTTCCA	TACCGATTCGATCCCGCACC
1023	AGTGGAAGGTTCACCATTA	KZ-10	RPW8.1	GCTTTTTGGCTTTCTTCACTG	TGGGGAAGAAGAGAGAGAGAGAT	GAGTTGGAGCCCAAGCCATT	TACGAACCTGTACTTCCTGAGT
1033	AACGCTGTTTCTCTTGTTG	KZ-10	RPW8.2	CTGAATGGGAGTGTGGTTACG	CACCTACCACCCATCGTAATTT	CACCGTCTCGAAGCTACAATCG	TGATAGATTTAGTACTGTTGGGAGT
1033	AACGCTGTTTCTCTTGTTG	KZ-10	RPW8.3	CGGCCCACACATCTCTTATT	AGCAGGTGAGGAAAATGGTG	AGTATCACTCCGTTGGTGGT	AATCAGGCGACCTCATATAT
